# The superior salinity tolerance of wheat cultivar Shanrong No. 3 cannot be attributed to elevated Ta-sro1 poly(ADP-ribose) polymerase activity

**DOI:** 10.1101/2021.10.20.465099

**Authors:** Sarah Vogt, Karla Feijs, Sebastian Hosch, Raffaella De Masi, Ruth Lintermann, Bernhard Loll, Lennart Wirthmueller

## Abstract

Saline soils limit the production of important staple crops such as wheat, particularly in arid and semiarid regions. Salt tolerance is a multi-gene trait and this complicates breeding of wheat varieties that deliver high yields under saline soil conditions. Notably, the elevated salinity tolerance of wheat cultivar Shanrong No. 3 (SR3) has been linked to a specific proteoform of the wheat SIMILAR TO RCD1 ONE (SRO1) protein that was created in an asymmetric genome hybridization with tall wheat grass. The two amino acid polymorphisms of the Ta-sro1 proteoform enhance the poly(ADP-ribose) polymerase (PARP) activity of the protein suggesting that altered poly-ADP-ribosylation of unknown substrate proteins or nucleic acids underlie the elevated salinity tolerance of cultivar SR3. To elucidate the molecular basis for the elevated PARP activity of the Ta-sro1 proteoform we solved a crystal structure of the catalytic PARP domain. Surprisingly, the structure revealed that the postulated binding site for the co-substrate NAD^+^ substantially differs from the structurally conserved NAD^+^ binding sites of canonical PARP enzymes. Consistently, we find that Ta-sro1 does not bind NAD^+^ and lacks ADP-ribosyltransferase activity. Therefore, although the structure revealed that one of the polymorphic amino acids is located close to the proposed active site, the elevated salinity tolerance of cultivar SR3 cannot be explained by altered ADP-ribosyltransferase activity of Ta-sro1.
