## Supplementary Table S2 for "The superior salinity tolerance of wheat cultivar Shanrong No. 3 cannot be attributed to elevated Ta-sro1 poly(ADP-ribose) polymerase activity"

### Sheet: Tabelle1
Supplementary Table S2. List of oligonucleotide sequences.
oligo name	purpose	orientation	sequence
LW1747	cloning of Ta-sro1 WWE-PARP (2-434) into pOPIN-F	fw	AAGTTCTGTTTCAGGGCCCGGAAAGGAAGACTGGAATGGTAC
LW874	cloning of Ta-sro1 PARP (246-434) into pOPIN-F	fw	AAGTTCTGTTTCAGGGCCCGattggccaacctgttg
LW1270	Ta-sro1 PARP reverse primer for WWE-PARP and PARP cloning into pOPIN-F	rv	ATGGTCTAGAAAGCTTCAattggtcatggaaggtgctttg
LW1273	cloning of Ta-sro1 and Ta-SRO1 into pENTR4	fw	tacaaaaaagcaggctccacATGGAAAGGAAGACTGGAATGGTAC
LW1274	cloning of Ta-sro1 and Ta-SRO1 into pENTR4	rv	gaaagctgggtctagatatctcgagttGGAGGTGCTGCTCCCTCC
LW2028	Ta-sro1 PARP reverse primer for WWE-PARP cloning into pENTR4	rv	gctgggtctagatatctcgagttATTGGTCATGGAAGGTGC
LW1881	cloning HsRNF146 WWE (99-183) into pENTR4	fw	caaaaaagcaggctccactGGAAATGGTGAATATGCATG
LW1882	cloning HsRNF146 WWE (99-183) into pENTR4	rv	gctgggtctagatatcTCAGTCTAGCCTAAGTCCAG
LW1745	site-directed mutagenesis of WWE Y156A / R157A	fw	CAAGCTGCGAGAAATGAACATGGACG
LW1746	site-directed mutagenesis of WWE Y156A / R157A	rv	TCTCGCAGCTTGAACCATGTTTTCAAGATCAGC
LW1225	site-directed mutagenesis of AtPARP2 E614Q	fw	gggatgttgttgtaCAAccaatatatagtc
LW1226	site-directed mutagenesis of AtPARP2 E614Q	rv	gactatatattggTTGtacaacaacatccc
